# A novel vaccine and drug targets for global eradication of bovine tuberculosis: Holistic frameworks for construction of a potent vaccine and identification of drug targets

**DOI:** 10.64898/2026.05.07.723640

**Authors:** Pooja Pawar, Sandhya Samarasinghe, Don Kulasiri

## Abstract

Bovine tuberculosis (TB), caused by *Mycobacterium bovis*, has become a global concern over the last two decades. Bovine TB primarily affects cattle, but other domestic livestock are also affected and it is more common in less developed and developing countries. The significant loss of livestock leads to trade restrictions and economic crises. Zoonotic potential of bovine TB raises health concerns for the public. Currently, no effective treatment is available and animal slaughtering is usually undertaken to reduce the burden of it in the environment. Antibiotic therapy can be used on animals living in captivity, but it is not reliable for herd or free-grazing animals. The BCG vaccine is another option available for treating the disease, but it shows limited efficacy in cattle. The prevention of bovine TB is a long-term goal that can only be accomplished by developing a more effective vaccine than BCG and designing new drugs. In this research, we propose therapeutic drug targets and vaccine for treating bovine TB. The conceptual framework for vaccine developed in this study uses a number of bioinformatics approaches to identify potential vaccine candidates and construct an in-silico epitope-based vaccine. Our holistic framework identified potential therapeutic candidates by directly analysing the proteome of TB bacterial strains. Specifically, we performed a comparative proteomic analysis of 11 *Mycobacterium bovis* strains to cover the diversity and identify conserved proteins among those strains for developing the bovine TB vaccine. An extensive reverse vaccinology and immunoinformatics analysis provided 26 highly immunogenic, non-toxic and non-allergenic epitopes (CTL epitopes-8, HTL epitopes-2 and B-cell epitopes-16) for *Mycobacterium bovis* required for three-dimensional structure construction of TB vaccine. The constructed epitope-based vaccine showed a potent interaction inside the host, thus generating efficient cell-mediated and humoral immune responses. Next, a framework based on a novel subtractive proteomic approach was developed for identifying bovine TB drug targets. We performed this approach on the 11 *Mycobacterium bovis* strains and identified nine drug targets that are conserved, essential, antigenic and have unique metabolic pathways in *Mycobacterium bovis*. These drug targets could further help investigate therapeutic drugs for the treatment of bovine TB. Several bioinformatics prediction tools were used together to ensure checks and balances, aiming to reduce the chance of errors and provide accurate results. The vaccine and drug targets developed in this study can be tested experimentally with confidence for further validation as therapeutics with the potential to eradicate bovine TB globally. The strategies implemented in the study are generic and can be used for other zoonotic infectious diseases. This study would be a game changer in the field of bovine tuberculosis treatment.
