## Supplementary material for "A novel vaccine and drug targets for global eradication of bovine tuberculosis: Holistic frameworks for construction of a potent vaccine and identification of drug targets": https://lincolnuniac-my.sharepoint.com/:u:/r/personal/sandhya_samarasinghe_lincoln_ac_nz/Documents/Research%20R%20Drive/Sandhya%20Samarasinghe/D/(D)%2: Supplementary table S2.xlsx

### Sheet: Sheet1
Results of immunoinformatics analysis for predicting B-cell epitopes
Accession number	B-cell epitopes predicted	Antigenic & non-toxic	Non-allergenic	Hydrophilicity
YP_009357464.1	31	11	9	3
YP_009358272.1	34	12	10	2
YP_009359011.1	25	4	2	0
YP_009359070.1	29	5	1	0
YP_009361194.1	23	8	8	1
YP_009361195.1	31	13	12	4
YP_009358321.1	16	3	3	3
YP_009358349.1	34	15	11	1
YP_009361095.1	28	9	4	2
