## Supplementary material for "A novel vaccine and drug targets for global eradication of bovine tuberculosis: Holistic frameworks for construction of a potent vaccine and identification of drug targets": https://lincolnuniac-my.sharepoint.com/:u:/r/personal/sandhya_samarasinghe_lincoln_ac_nz/Documents/Research%20R%20Drive/Sandhya%20Samarasinghe/D/(D)%2: Supplementary table S3.xlsx

### Sheet: Sheet1
Results of immunoinformatics analysis for predicting CTL epitopes
Accession number	Total CTL epitopes predicted	CTL epitopes (commonly predicted by IEDB MHC-I and NetMHCpan 4.1 server)	Antigenic & non-toxic	Non- allergenic	Hydrophilicity
YP_009357464.1	15	9	2	0	0
YP_009358272.1	23	16	5	5	1
YP_009359011.1	13	5	1	0	0
YP_009359070.1	24	11	4	4	1
YP_009361194.1	15	9	4	4	2
YP_009361195.1	13	9	1	1	0
YP_009358321.1	7	5	2	2	1
YP_009358349.1	19	8	1	1	0
YP_009361095.1	11	6	4	4	3
