## Supplementary material for "A novel vaccine and drug targets for global eradication of bovine tuberculosis: Holistic frameworks for construction of a potent vaccine and identification of drug targets": https://lincolnuniac-my.sharepoint.com/:u:/r/personal/sandhya_samarasinghe_lincoln_ac_nz/Documents/Research%20R%20Drive/Sandhya%20Samarasinghe/D/(D)%2: Supplementary table S4.xlsx

### Sheet: Sheet1
Results of immunoinformatics analysis for predicting HTL epitopes
Accession number	HTL epitopes predicted	Antigenic & non-toxic	Non- allergenic	Hydrophilicity
YP_009357464.1	20	5	1	0
YP_009358272.1	36	19	12	0
YP_009359011.1	21	17	8	0
YP_009359070.1	31	20	15	0
YP_009361194.1	12	9	7	0
YP_009361195.1	12	6	5	1
YP_009358321.1	4	2	2	0
YP_009358349.1	6	5	2	1
YP_009361095.1	3	0	0	0
