## Supplementary material for "A novel vaccine and drug targets for global eradication of bovine tuberculosis: Holistic frameworks for construction of a potent vaccine and identification of drug targets": https://lincolnuniac-my.sharepoint.com/:u:/r/personal/sandhya_samarasinghe_lincoln_ac_nz/Documents/Research%20R%20Drive/Sandhya%20Samarasinghe/D/(D)%2: Supplementary table S5.xlsx

### Sheet: Sheet1
Final shortlisted 26 epitopes for bovine TB vaccine construction
HTL epitopes			CTL epitopes			B-cell epitopes
1	KVQFQSGGANSPALY		3	RMYSGPGPE		11	TYAADGGRNGVFNFPPNGTH
2	TLVAFWWWQRPRTNA		4	RMYSGPGSG		12	GLTLRTNQTFRDTYAADGGR
			5	NAMNTLAGK		13	LDGLRAQDDYNGWDINTPAF
			6	NQYRSVGGH		14	LAARGTTGGGGTRSGTSTDG
			7	AMIAKYSPQ		15	GNAGGLGPTQGHPLSSATDE
			8	SQWDTRARQ		16	NRGLAPGGHAAVGAAQGGYG
			9	RQIDGQTVL		17	GAQLNAMKPDLQRALGATPN
			10	YQDGRQTQI		18	IKFQDAYNAGGGHNGVFDFP
						19	DIKVQFQSGGANSPALYLLD
						20	PVGGQSSFYSDWYQPACGKA
						21	SQIRDDGVTINLVNGDNRGP
						22	PPPLNMRPANDPDVHYPYLY
						23	NTGCHLPAAWRTAPPPLNMR
						24	DQSGATYPIAWEIEIERIGL
						25	IFVSQWDTRARQNGPYRVIQ
						26	GEMSIRQIDGQTVLSYFNAS
