## Supplementary material for "A novel vaccine and drug targets for global eradication of bovine tuberculosis: Holistic frameworks for construction of a potent vaccine and identification of drug targets": https://lincolnuniac-my.sharepoint.com/:u:/r/personal/sandhya_samarasinghe_lincoln_ac_nz/Documents/Research%20R%20Drive/Sandhya%20Samarasinghe/D/(D)%2: Supplementary table S6.xlsx

### Sheet: Sheet1
Distribution of the 386 proteins found in unique pathways of Mycobacterium bovis in the seven KEGG functional categories
Proteins involved in unique metabolic pathways	Number of proteins
Enzymes	219
Transporters	31
DNA repair and recombination proteins	16
Chromosome and associated proteins	11
Peptidases and inhibitors	10
Peptidoglycan biosynthesis and degradation proteins	9
Glycosyltransferases	9
Two-component system	9
Lipid biosynthesis proteins	9
Transcription factors	8
Ribosome biogenesis	6
Transfer RNA biogenesis	5
Protein kinases	5
Cytochrome P450	5
Prokaryotic defence system	5
DNA replication proteins	3
Chaperones and folding catalysts	3
Polyketide biosynthesis proteins	3
Proteasome	3
Cytoskeleton proteins	3
Secretion system	3
Transcription machinery	3
Bacterial toxins	3
Ribosome	2
Lipopolysaccharide biosynthesis proteins	1
Translation factors	1
Amino acid related enzymes	1
