## Supplementary material for "A novel vaccine and drug targets for global eradication of bovine tuberculosis: Holistic frameworks for construction of a potent vaccine and identification of drug targets": https://lincolnuniac-my.sharepoint.com/:u:/r/personal/sandhya_samarasinghe_lincoln_ac_nz/Documents/Research%20R%20Drive/Sandhya%20Samarasinghe/D/(D)%2: Supplementary table S7.xlsx

### Sheet: Sheet1
Results of subtractive proteomic approach for identification of non-homologous, essential, virulent and highly expressed proteins
Protein Accession	Protein Note	KEGG ID	DEG	Role in virulence	CAI
YP_009357346.1	PROBABLE PENICILLIN-BINDING PROTEIN pbpA	K05364	Yes	Yes	0.718
YP_009357462.1	Maltokinase mak	K16146	Yes	Yes	0.716
YP_009357464.1	SECRETED ANTIGEN 85-C FBPC (85C) (ANTIGEN 85 COMPLEX C) (AG58C) (MYCOLYL TRANSFERASE 85C) (FIBRONECTIN-BINDING PROTEIN C)	K18851	Yes	Yes	0.76
YP_009357822.1	PROBABLE UDP-N-ACETYLENOLPYRUVOYLGLUCOSAMINE REDUCTASE MURB (UDP-N-ACETYLMURAMATE DEHYDROGENASE)	K00075	Yes	Yes	0.734
YP_009358286.1	PROBABLE PHOSPHATE-TRANSPORT INTEGRAL MEMBRANE ABC TRANSPORTER PSTA1	K02038	Yes	Yes	0.701
YP_009358342.1	Two component sensor kinase mprb	K07653	Yes	Yes	0.711
YP_009358652.1	PROBABLE OLIGOPEPTIDE-TRANSPORT INTEGRAL MEMBRANE PROTEIN ABC TRANSPORTER OPPB	K02033	Yes	Yes	0.703
YP_009358831.1	POSSIBLE CONSERVED INTEGRAL MEMBRANE PROTEIN	K14339	Yes	Yes	0.722
YP_009358851.1	Possible invasion protein	K21474	Yes	Yes	0.747
YP_009359528.1	Probable penicillin-binding membrane protein pbpB	K03587	Yes	Yes	0.731
YP_009359962.1	POSSIBLE GLYOXALASE II (HYDROXYACYLGLUTATHIONE HYDROLASE) (GLX II)	K01069	Yes	Yes	0.776
YP_009360863.1	PROBABLE DICARBOXYLIC ACID TRANSPORT INTEGRAL MEMBRANE PROTEIN KGTP (DICARBOXYLATE TRANSPORTER)	K03761	Yes	Yes	0.709
YP_009361152.1	Probable two-component transcriptional regulatory protein tcrx	K02483	Yes	Yes	0.749
